# Effects of HMGCR deficiency on skeletal muscle development

**DOI:** 10.1101/2024.05.06.591934

**Authors:** Mekala Gunasekaran, Hannah R. Littel, Natalya M. Wells, Johnnie Turner, Gloriana Campos, Sree Venigalla, Elicia A. Estrella, Partha S. Ghosh, Audrey L. Daugherty, Seth A. Stafki, Louis M. Kunkel, A. Reghan Foley, Sandra Donkervoort, Carsten G. Bönnemann, Laura Toledo-Bravo de Laguna, Andres Nascimento, Daniel Natera-de Benito, Isabelle Draper, Christine C. Bruels, Christina A. Pacak, Peter B. Kang

**Affiliations:** Greg Marzolf Jr. Muscular Dystrophy Center and Department of Neurology, University of Minnesota Medical School, Minneapolis, Minnesota, USA; Division of Genetics and Genomics, Boston Children’s Hospital and Harvard Medical School, Boston, Massachusetts, USA; Department of Neurology, Boston Children’s Hospital and Harvard Medical School, Boston, Massachusetts, USA; Neuromuscular and Neurogenetic Disorders of Childhood Section, Neurogenetics Branch, National Institute of Neurological Disorders and Stroke, NIH, Bethesda, MD, USA; Department of Pediatrics, Hospital Materno-Infantil, Las Palmas de Gran Canaria, Spain; Neuromuscular Unit, Department of Neurology, Hospital Sant Joan de Déu, Barcelona, Spain; Applied Research in Neuromuscular Diseases, Institut de Recerca Sant Joan de Déu, Barcelona, Spain; Molecular Cardiology Research Institute, Tufts Medical Center, Boston, Massachusetts, USA; Institute for Translational Neuroscience, University of Minnesota, Minneapolis, Minnesota, USA

**Keywords:** HMGCR, muscular dystrophy, myoblast, skeletal muscle

## Abstract

Pathogenic variants in *HMGCR* were recently linked to a limb-girdle muscular dystrophy (LGMD) phenotype. The protein product HMG CoA reductase (HMGCR) catalyzes a key component of the cholesterol synthesis pathway. The two other muscle diseases associated with HMGCR, statin-associated myopathy (SAM) and autoimmune anti-HMGCR myopathy, are not inherited in a Mendelian pattern. The mechanism linking pathogenic variants in *HMGCR* with skeletal muscle dysfunction is unclear. We knocked down *Hmgcr* in mouse skeletal myoblasts, knocked down *hmgcr* in Drosophila, and expressed three pathogenic *HMGCR* variants (c.1327C>T, p.Arg443Trp; c.1522_1524delTCT, p.Ser508del; and c.1621G>A, p.Ala541Thr) in *Hmgcr* knockdown mouse myoblasts. *Hmgcr* deficiency was associated with decreased proliferation, increased apoptosis, and impaired myotube fusion. Transcriptome sequencing of *Hmgcr* knockdown versus control myoblasts revealed differential expression involving mitochondrial function, with corresponding differences in cellular oxygen consumption rates. Both ubiquitous and muscle-specific knockdown of *hmgcr* in Drosophila led to lethality. Overexpression of reference *HMGCR* cDNA rescued myotube fusion in knockdown cells, whereas overexpression of the pathogenic variants of *HMGCR* cDNA did not. These results suggest that the three HMGCR-related muscle diseases share disease mechanisms related to skeletal muscle development.
