## Supplementary material for "Effects of HMGCR deficiency on skeletal muscle development": Table S1

### Sheet: deseq_results_sig-genes-Hmgcr
	baseMean	log2FoldChange	lfcSE	stat	pvalue	padj
ENSMUSG00000000184.13	286.037	1.10967	0.189037	5.87013	4.35458e-09	9.90716e-07
ENSMUSG00000000253.14	13.2724	4.06489	1.07829	3.76977	0.0001634	0.00914148
ENSMUSG00000000435.2	150.687	1.21328	0.243233	4.98814	6.0962e-07	7.17389e-05
ENSMUSG00000000826.17	107.721	0.912044	0.278332	3.27682	0.00104983	0.0401796
ENSMUSG00000001025.9	7691.15	-0.842008	0.116226	-7.24456	4.33848e-13	1.77669e-10
ENSMUSG00000001100.11	189.499	0.754481	0.216676	3.48207	0.000497561	0.0224407
ENSMUSG00000001119.8	51.0588	-1.79971	0.412942	-4.35826	1.311e-05	0.00109122
ENSMUSG00000001175.17	1373.75	0.610081	0.114487	5.32882	9.88535e-08	1.40564e-05
ENSMUSG00000001270.10	9.53641	6.7027	1.66239	4.03196	5.53139e-05	0.0036773
ENSMUSG00000001281.11	127.997	1.45532	0.267735	5.43566	5.45951e-08	8.73351e-06
ENSMUSG00000001349.6	10.9207	-3.81151	1.14355	-3.33306	0.000858975	0.0346895
ENSMUSG00000001403.14	619.722	0.499798	0.138542	3.60754	0.000309112	0.0155132
ENSMUSG00000001435.16	181.29	2.26982	0.238922	9.50028	2.09321e-21	1.53073e-18
ENSMUSG00000001729.15	289.354	0.624581	0.181407	3.44298	0.000575352	0.0251729
ENSMUSG00000001864.14	40.1119	1.95326	0.472223	4.1363	3.52947e-05	0.00247409
ENSMUSG00000001911.17	141.127	-2.15812	0.276369	-7.80882	5.77241e-15	2.9549e-12
ENSMUSG00000002059.19	256.053	0.770058	0.195437	3.94019	8.14173e-05	0.0051138
ENSMUSG00000002458.14	64.6782	1.76422	0.370349	4.76367	1.90107e-06	0.000198603
ENSMUSG00000002885.15	68.0555	1.65095	0.356712	4.62825	3.68764e-06	0.000349575
ENSMUSG00000003559.9	23.2273	4.1359	0.833776	4.96045	7.03311e-07	8.18238e-05
ENSMUSG00000003617.17	68.4176	-1.4476	0.370909	-3.90285	9.50662e-05	0.00582807
ENSMUSG00000003849.9	273.653	1.76068	0.197598	8.91039	5.08522e-19	3.47083e-16
ENSMUSG00000003948.18	145.485	1.09006	0.254669	4.28029	1.86648e-05	0.00144766
ENSMUSG00000004885.6	125.366	-3.62424	0.332504	-10.8998	1.15448e-27	1.18196e-24
ENSMUSG00000004897.17	789.948	-0.515376	0.132307	-3.89529	9.80793e-05	0.005977
ENSMUSG00000005087.18	228.822	0.814291	0.204989	3.97236	7.1164e-05	0.00457889
ENSMUSG00000005125.14	62.2077	1.18654	0.368392	3.22086	0.00127806	0.0454078
ENSMUSG00000005397.9	226.109	1.72077	0.209402	8.21758	2.07647e-16	1.25053e-13
ENSMUSG00000005410.7	266	-0.667513	0.1897	-3.51879	0.000433525	0.0202668
ENSMUSG00000005803.15	21.2361	2.22593	0.655066	3.39802	0.000678756	0.0285971
ENSMUSG00000005973.7	228.449	0.667606	0.199181	3.35176	0.00080299	0.032753
ENSMUSG00000006057.16	595.2	0.498302	0.14237	3.50005	0.00046517	0.0216241
ENSMUSG00000006356.11	1335.25	0.672964	0.115199	5.84177	5.16478e-09	1.12504e-06
ENSMUSG00000007655.17	550.128	0.880828	0.143855	6.12303	9.18102e-10	2.61098e-07
ENSMUSG00000007850.17	402.599	-0.517338	0.161585	-3.20165	0.00136645	0.047584
ENSMUSG00000007891.17	135.455	0.882846	0.257546	3.42791	0.000608244	0.0260141
ENSMUSG00000009145.7	160.359	-1.38052	0.242786	-5.68614	1.29946e-08	2.46368e-06
ENSMUSG00000009633.4	47.1222	-2.1041	0.44664	-4.71095	2.4656e-06	0.00024272
ENSMUSG00000014599.11	457.878	-0.875525	0.162098	-5.4012	6.61969e-08	1.01153e-05
ENSMUSG00000014846.13	45.3839	1.73491	0.436891	3.97104	7.15591e-05	0.00457889
ENSMUSG00000015134.16	9.14477	6.63992	1.66791	3.98097	6.86338e-05	0.00447562
ENSMUSG00000015165.17	422.749	-0.56779	0.160713	-3.53295	0.00041095	0.0194783
ENSMUSG00000015733.14	344.881	0.621958	0.168492	3.69132	0.000223093	0.011896
ENSMUSG00000015766.15	493.747	0.743877	0.152785	4.86879	1.12285e-06	0.000124954
ENSMUSG00000015932.9	708.021	0.572259	0.150962	3.79075	0.000150191	0.00859027
ENSMUSG00000017009.4	385.69	0.530086	0.161846	3.27524	0.00105571	0.0401796
ENSMUSG00000017929.14	149.266	1.00967	0.248035	4.07066	4.68799e-05	0.00315761
ENSMUSG00000017969.14	47.7977	5.97621	0.911524	6.55629	5.51639e-11	1.82183e-08
ENSMUSG00000018102.6	98.3283	1.73968	0.30327	5.7364	9.67087e-09	2.02062e-06
ENSMUSG00000018340.14	425.668	0.634841	0.162535	3.90588	9.38836e-05	0.00579024
ENSMUSG00000018417.15	5.48535	-5.90999	1.80376	-3.27648	0.00105108	0.0401796
ENSMUSG00000018509.9	48.029	-1.43156	0.430764	-3.32331	0.000889564	0.0354372
ENSMUSG00000018593.14	2500.08	-0.57455	0.100826	-5.69841	1.20928e-08	2.3809e-06
ENSMUSG00000018770.10	2383.45	0.574522	0.100804	5.69942	1.20216e-08	2.3809e-06
ENSMUSG00000019102.11	429.104	1.71854	0.163948	10.4822	1.04313e-25	9.02844e-23
ENSMUSG00000019188.17	238.37	1.07937	0.205007	5.26504	1.40155e-07	1.93906e-05
ENSMUSG00000019362.9	440.524	-0.511595	0.156519	-3.26858	0.00108087	0.0404932
ENSMUSG00000019810.16	10.6714	6.86177	1.63781	4.18961	2.79429e-05	0.00205813
ENSMUSG00000019848.15	154.069	1.0651	0.255899	4.1622	3.152e-05	0.00224098
ENSMUSG00000019970.16	462.101	0.850478	0.166091	5.12057	3.04621e-07	3.75748e-05
ENSMUSG00000020186.8	190.687	-0.8574	0.215554	-3.97766	6.95966e-05	0.00450968
ENSMUSG00000020241.14	23.5803	-3.45669	0.729405	-4.73906	2.14715e-06	0.000217649
ENSMUSG00000020267.7	1145.28	-0.409787	0.115903	-3.5356	0.000406857	0.019374
ENSMUSG00000020326.8	552.476	0.473236	0.146888	3.22175	0.00127411	0.0454078
ENSMUSG00000020388.13	97.4184	1.42471	0.298824	4.76773	1.86318e-06	0.000196651
ENSMUSG00000020483.15	270.414	0.644094	0.190628	3.3788	0.00072802	0.0302986
ENSMUSG00000020722.6	128.807	2.74485	0.308443	8.89904	5.63322e-19	3.60456e-16
ENSMUSG00000021242.10	623.609	0.595318	0.13808	4.3114	1.62225e-05	0.00129755
ENSMUSG00000021260.9	7.03065	6.2573	1.73546	3.60556	0.000311478	0.0155557
ENSMUSG00000021281.16	182.338	1.27509	0.226353	5.63319	1.76903e-08	3.17742e-06
ENSMUSG00000021306.12	89.9598	1.36103	0.313138	4.34644	1.38367e-05	0.00113328
ENSMUSG00000021403.4	50.2234	2.95808	0.471873	6.26879	3.63859e-10	1.06434e-07
ENSMUSG00000021477.10	2366.47	1.18512	0.117023	10.1272	4.18435e-24	3.29534e-21
ENSMUSG00000021771.15	690.888	0.571598	0.132871	4.30191	1.6933e-05	0.00133354
ENSMUSG00000021794.17	280.939	0.639839	0.193485	3.30692	0.000943264	0.0371428
ENSMUSG00000021814.18	173.642	0.754328	0.227058	3.32218	0.000893155	0.0354423
ENSMUSG00000021822.4	58.4239	2.15831	0.403666	5.34676	8.95412e-08	1.30292e-05
ENSMUSG00000021843.18	207.343	0.939107	0.213504	4.39854	1.0898e-05	0.000922099
ENSMUSG00000021913.9	6.63901	6.1715	1.76996	3.48681	0.000488826	0.0221442
ENSMUSG00000021939.9	1765.78	1.25925	0.108721	11.5823	5.06452e-31	6.48132e-28
ENSMUSG00000021950.16	169.284	1.15408	0.243076	4.7478	2.05643e-06	0.000210537
ENSMUSG00000021996.17	1698.43	0.469673	0.108891	4.31325	1.60872e-05	0.00129686
ENSMUSG00000022010.20	875.074	0.566002	0.135289	4.18364	2.86873e-05	0.00209786
ENSMUSG00000022054.12	269.153	1.4452	0.191059	7.56412	3.90487e-14	1.81718e-11
ENSMUSG00000022055.8	201.763	4.97334	0.354737	14.0198	1.17962e-44	2.41538e-41
ENSMUSG00000022090.11	265.392	0.692643	0.187041	3.70317	0.000212924	0.0114732
ENSMUSG00000022108.9	596.053	0.698429	0.145751	4.79192	1.65195e-06	0.000178028
ENSMUSG00000022114.6	40.1211	1.64763	0.463734	3.55297	0.000380911	0.0183088
ENSMUSG00000022309.10	31.9799	1.65048	0.511682	3.2256	0.0012571	0.0454078
ENSMUSG00000022474.16	140.195	1.04506	0.26553	3.93576	8.29322e-05	0.00514582
ENSMUSG00000022564.8	210.787	0.691608	0.213136	3.24492	0.00117484	0.0432662
ENSMUSG00000022575.6	49.2155	1.8904	0.423716	4.46148	8.13964e-06	0.000700283
ENSMUSG00000022790.15	36.5584	3.9392	0.646753	6.09073	1.12396e-09	3.11002e-07
ENSMUSG00000022890.14	805.352	0.443393	0.136632	3.24516	0.00117384	0.0432662
ENSMUSG00000023048.14	247.751	1.08738	0.195478	5.56263	2.65733e-08	4.53429e-06
ENSMUSG00000023067.15	271.169	0.724616	0.198621	3.64823	0.000264052	0.0136892
ENSMUSG00000023456.17	1086.64	0.465259	0.122433	3.80012	0.000144625	0.00846099
ENSMUSG00000023830.15	15.1112	-2.96972	0.848702	-3.49913	0.000466784	0.0216241
ENSMUSG00000023885.10	126.08	1.44616	0.267346	5.40931	6.32674e-08	9.81412e-06
ENSMUSG00000023904.11	395.169	-0.625443	0.179327	-3.48772	0.000487149	0.0221442
ENSMUSG00000024070.16	87.8722	-1.02988	0.318461	-3.23393	0.00122101	0.0446452
ENSMUSG00000024173.12	22.7441	7.95206	1.54048	5.16208	2.44219e-07	3.0868e-05
ENSMUSG00000024393.15	412.261	-0.697518	0.159597	-4.37049	1.2397e-05	0.00104033
ENSMUSG00000024640.10	1019.8	-0.40412	0.123942	-3.26055	0.00111195	0.0412469
ENSMUSG00000024659.16	5864.55	0.423733	0.0973738	4.35161	1.3514e-05	0.00111578
ENSMUSG00000024661.8	12406.4	0.558238	0.0990428	5.63633	1.73709e-08	3.17578e-06
ENSMUSG00000024803.10	1255.29	0.410958	0.119159	3.44881	0.000563057	0.0249549
ENSMUSG00000024810.17	346.728	4.90283	0.274485	17.8619	2.33576e-71	1.19568e-67
ENSMUSG00000024846.7	149.205	-1.32717	0.244021	-5.43874	5.36574e-08	8.71975e-06
ENSMUSG00000024953.18	551.307	0.509461	0.145668	3.49741	0.000469807	0.0216661
ENSMUSG00000025255.19	61.4151	-1.55459	0.373027	-4.1675	3.07963e-05	0.00220484
ENSMUSG00000025278.10	338.457	0.860509	0.178496	4.82089	1.42919e-06	0.000157334
ENSMUSG00000025582.5	62.2282	3.04688	0.430155	7.08322	1.40848e-12	5.14999e-10
ENSMUSG00000025608.10	19.9631	5.29063	1.17239	4.51269	6.40092e-06	0.000564936
ENSMUSG00000025781.15	936.252	0.389414	0.120955	3.21949	0.00128421	0.0454078
ENSMUSG00000025969.16	187.65	-0.910148	0.222394	-4.0925	4.26742e-05	0.00289337
ENSMUSG00000026042.17	319.875	-1.10297	0.18539	-5.94948	2.69001e-09	6.71716e-07
ENSMUSG00000026185.9	33.609	5.03606	0.847486	5.94235	2.80965e-09	6.84885e-07
ENSMUSG00000026193.16	551.465	-0.550078	0.145077	-3.79162	0.000149667	0.00859027
ENSMUSG00000026208.10	492.45	0.94731	0.150322	6.3019	2.94027e-10	8.85368e-08
ENSMUSG00000026509.16	229.031	0.768571	0.206177	3.72773	0.000193213	0.0106925
ENSMUSG00000026643.17	209.423	1.16941	0.21454	5.45078	5.01492e-08	8.28109e-06
ENSMUSG00000026728.10	12969.1	0.722017	0.09434	7.65335	1.95804e-14	9.54593e-12
ENSMUSG00000026817.15	194.585	0.746928	0.220868	3.38178	0.00072017	0.0302176
ENSMUSG00000026833.19	80.1305	2.84871	0.39143	7.27771	3.39544e-13	1.44844e-10
ENSMUSG00000026879.15	540.175	0.751518	0.144398	5.20451	1.94513e-07	2.52079e-05
ENSMUSG00000027107.4	111.646	2.40751	0.303037	7.9446	1.94818e-15	1.04976e-12
ENSMUSG00000027171.11	13.0299	5.68334	1.59563	3.56182	0.000368294	0.0178701
ENSMUSG00000027173.8	32.2185	2.62774	0.56126	4.68186	2.84278e-06	0.00027457
ENSMUSG00000027175.11	23.1408	2.15311	0.637034	3.3799	0.000725127	0.0302986
ENSMUSG00000027220.3	284.089	0.918397	0.187958	4.88617	1.02816e-06	0.000116959
ENSMUSG00000027397.15	63.9933	1.14223	0.357626	3.19392	0.00140353	0.0485451
ENSMUSG00000027500.11	225.571	6.63686	0.516174	12.8578	7.77629e-38	1.32689e-34
ENSMUSG00000027763.14	604.291	-0.681133	0.144759	-4.70528	2.53516e-06	0.00024719
ENSMUSG00000027804.14	256.887	-0.670904	0.196043	-3.42223	0.000621087	0.0263846
ENSMUSG00000027808.9	333.542	-0.688366	0.189787	-3.62704	0.000286687	0.0144586
ENSMUSG00000027864.10	92.6403	-1.03987	0.301719	-3.44648	0.000567945	0.0249811
ENSMUSG00000027968.12	185.885	-0.733098	0.22481	-3.26096	0.00111035	0.0412469
ENSMUSG00000028010.17	301.501	-0.697021	0.183692	-3.79452	0.00014793	0.00855656
ENSMUSG00000028195.5	489.744	-1.08434	0.181564	-5.97221	2.34067e-09	5.99095e-07
ENSMUSG00000028517.9	114.593	1.50197	0.277524	5.41203	6.23136e-08	9.81412e-06
ENSMUSG00000028780.14	5.16746	5.81737	1.8243	3.18883	0.0014285	0.0490773
ENSMUSG00000028833.14	95.4348	1.44149	0.300697	4.79384	1.63619e-06	0.000178028
ENSMUSG00000029063.17	254.927	0.633055	0.191603	3.304	0.000953163	0.0373888
ENSMUSG00000029093.15	34.9386	2.67546	0.540353	4.95131	7.37161e-07	8.47984e-05
ENSMUSG00000029108.15	6.23838	-6.09541	1.76413	-3.4552	0.000549885	0.024477
ENSMUSG00000029163.10	19.4302	-3.35664	0.784667	-4.27779	1.88762e-05	0.00145304
ENSMUSG00000029304.15	2701.29	0.620531	0.118281	5.24625	1.55226e-07	2.09106e-05
ENSMUSG00000029322.13	6.89096	-6.24151	1.78812	-3.49055	0.000482031	0.0220314
ENSMUSG00000029446.15	149.905	-0.791301	0.241588	-3.27542	0.00105506	0.0401796
ENSMUSG00000029761.17	957.722	0.470292	0.121364	3.87506	0.000106597	0.00641963
ENSMUSG00000029860.17	497.158	0.813647	0.152222	5.34512	9.03571e-08	1.30292e-05
ENSMUSG00000030122.13	799.671	0.464189	0.131602	3.52722	0.000419945	0.019722
ENSMUSG00000030208.16	1236.89	0.543113	0.114304	4.75149	2.01918e-06	0.000208812
ENSMUSG00000030218.3	681.28	-0.62853	0.152065	-4.1333	3.57591e-05	0.00247409
ENSMUSG00000030401.17	28.8502	2.01383	0.554259	3.63337	0.000279745	0.0142489
ENSMUSG00000030879.11	313.043	-0.614096	0.177033	-3.46883	0.000522738	0.0234728
ENSMUSG00000030894.6	168.429	0.809971	0.235033	3.4462	0.000568528	0.0249811
ENSMUSG00000031004.9	283.868	-0.691764	0.183434	-3.77119	0.000162469	0.00913935
ENSMUSG00000031125.3	91.9516	-1.62824	0.309576	-5.25959	1.44378e-07	1.97085e-05
ENSMUSG00000031375.18	1060.16	-0.779201	0.119062	-6.5445	5.96965e-11	1.90992e-08
ENSMUSG00000031438.12	85.1481	1.95361	0.331632	5.8909	3.84091e-09	8.93709e-07
ENSMUSG00000031490.7	724.686	-0.545581	0.131214	-4.15796	3.21105e-05	0.00226722
ENSMUSG00000031532.8	112.455	-0.910529	0.278457	-3.26991	0.00107583	0.0404932
ENSMUSG00000031563.9	92.7157	-1.036	0.299238	-3.46214	0.000535907	0.023959
ENSMUSG00000031604.11	294.96	-0.615792	0.179133	-3.43762	0.000586852	0.025351
ENSMUSG00000031633.5	2333.22	-0.591809	0.0997776	-5.93128	3.00578e-09	7.15655e-07
ENSMUSG00000031647.11	206.241	0.899418	0.211526	4.25205	2.11822e-05	0.0016064
ENSMUSG00000031700.12	34.8428	-1.58811	0.492718	-3.22317	0.00126782	0.0454078
ENSMUSG00000031708.18	289.227	-0.580692	0.182055	-3.18966	0.00142442	0.0490773
ENSMUSG00000031776.18	139.939	-0.83796	0.246481	-3.3997	0.000674605	0.0285397
ENSMUSG00000031820.10	105.267	-0.903484	0.281617	-3.20821	0.00133565	0.0467454
ENSMUSG00000031848.16	282.868	-0.599522	0.182311	-3.28846	0.00100737	0.0392148
ENSMUSG00000031927.10	106.363	1.08174	0.282539	3.82863	0.000128859	0.00762579
ENSMUSG00000031962.7	63.6492	2.04171	0.381726	5.34861	8.86328e-08	1.30292e-05
ENSMUSG00000031983.8	122.256	-0.984136	0.263476	-3.7352	0.000187566	0.0104364
ENSMUSG00000032060.11	523.73	0.635477	0.148869	4.2687	1.96615e-05	0.0015022
ENSMUSG00000032076.21	188.709	-0.827849	0.21724	-3.81075	0.000138545	0.00815185
ENSMUSG00000032232.15	8.98413	6.61229	1.67353	3.95109	7.77947e-05	0.00491643
ENSMUSG00000032294.18	1526.11	0.348914	0.108289	3.22205	0.00127276	0.0454078
ENSMUSG00000032359.15	14.2457	-4.7948	1.21769	-3.93761	8.22973e-05	0.00513756
ENSMUSG00000032511.18	32.5913	3.75364	0.66174	5.67238	1.40829e-08	2.62146e-06
ENSMUSG00000032802.9	230.209	1.50222	0.206097	7.28891	3.12483e-13	1.39096e-10
ENSMUSG00000032869.16	81.0174	1.10291	0.327521	3.36743	0.000758717	0.0313264
ENSMUSG00000032925.17	14.4867	-4.21791	1.06598	-3.95682	7.5954e-05	0.00482992
ENSMUSG00000032966.15	1340.2	0.508547	0.113119	4.49569	6.93441e-06	0.000603413
ENSMUSG00000033386.11	106.458	-0.925535	0.282688	-3.27404	0.0010602	0.0402011
ENSMUSG00000033543.18	150.093	-0.779116	0.241121	-3.23122	0.00123263	0.0449099
ENSMUSG00000034349.15	439.402	-0.563314	0.154436	-3.64756	0.000264745	0.0136892
ENSMUSG00000034993.8	509.288	0.483041	0.14976	3.22543	0.00125784	0.0454078
ENSMUSG00000035385.6	493.99	0.70184	0.150392	4.66672	3.06045e-06	0.000292831
ENSMUSG00000035783.10	5646.7	0.815531	0.102573	7.95075	1.85379e-15	1.04976e-12
ENSMUSG00000036617.18	12.4634	-5.63032	1.5869	-3.54799	0.000388187	0.0185713
ENSMUSG00000036751.8	988.199	0.414541	0.127931	3.24035	0.00119383	0.0438081
ENSMUSG00000037010.8	51.3327	-2.06819	0.424085	-4.87683	1.07804e-06	0.000121286
ENSMUSG00000037196.7	25.0644	2.63497	0.637504	4.13326	3.57653e-05	0.00247409
ENSMUSG00000037206.16	5.71974	5.97006	1.82569	3.27003	0.00107537	0.0404932
ENSMUSG00000037742.15	445.514	-0.557402	0.15526	-3.59011	0.000330535	0.0164273
ENSMUSG00000037815.8	496.427	0.851002	0.149185	5.70435	1.16786e-08	2.3809e-06
ENSMUSG00000037860.16	5.57433	5.92065	1.81179	3.26784	0.00108372	0.0404932
ENSMUSG00000037894.14	665.992	-0.568958	0.141231	-4.02856	5.61206e-05	0.00370686
ENSMUSG00000038146.9	27.1496	2.25346	0.604853	3.72562	0.000194833	0.0107242
ENSMUSG00000040464.16	5.71962	-5.97089	1.7917	-3.33252	0.000860629	0.0346895
ENSMUSG00000040612.14	11.6306	6.98656	1.62237	4.30638	1.65946e-05	0.00131702
ENSMUSG00000040747.10	14.6481	3.13562	0.888567	3.52885	0.00041737	0.0196914
ENSMUSG00000040998.19	67.5161	2.85209	0.404283	7.05468	1.72996e-12	6.10735e-10
ENSMUSG00000041028.17	375.946	0.782925	0.165319	4.73583	2.18158e-06	0.000218971
ENSMUSG00000041084.9	285.27	-0.827784	0.182601	-4.53329	5.80707e-06	0.000526288
ENSMUSG00000041203.10	210.415	-0.704611	0.211936	-3.32464	0.000885331	0.0354063
ENSMUSG00000041324.15	158.645	-1.68194	0.249329	-6.74589	1.52093e-11	5.19044e-09
ENSMUSG00000041355.14	358.164	-0.769774	0.168954	-4.5561	5.21111e-06	0.000480643
ENSMUSG00000041654.16	15.0901	3.18006	0.871103	3.65061	0.000261619	0.0136656
ENSMUSG00000041734.16	111.184	-0.907082	0.276541	-3.2801	0.0010377	0.0400906
ENSMUSG00000041736.8	304.909	1.05446	0.188817	5.58456	2.34287e-08	4.13556e-06
ENSMUSG00000041959.15	1898.69	-0.390351	0.105999	-3.68259	0.000230873	0.012247
ENSMUSG00000042271.14	16.0666	-3.32544	0.878832	-3.78393	0.000154369	0.00873166
ENSMUSG00000042485.8	140.356	1.4511	0.25504	5.68968	1.27276e-08	2.45859e-06
ENSMUSG00000042751.15	36.824	1.692	0.491948	3.43939	0.000583017	0.0252921
ENSMUSG00000044041.5	50.3276	1.30863	0.407209	3.21366	0.00131055	0.0461081
ENSMUSG00000045545.9	36.3773	3.1215	0.571617	5.46082	4.73934e-08	7.95432e-06
ENSMUSG00000045573.10	11.9648	-5.57042	1.59345	-3.49583	0.000472597	0.0216971
ENSMUSG00000046167.6	5.72967	-5.97305	1.78974	-3.33738	0.000845717	0.0343589
ENSMUSG00000046733.8	84.8216	1.12883	0.31686	3.56254	0.000367279	0.0178701
ENSMUSG00000046814.4	171.594	1.05062	0.233727	4.49507	6.95475e-06	0.000603413
ENSMUSG00000047215.15	98.6623	-0.951316	0.289721	-3.28356	0.00102505	0.0397516
ENSMUSG00000047250.14	119.693	1.65111	0.274117	6.02338	1.70815e-09	4.48411e-07
ENSMUSG00000047714.15	221.617	0.703439	0.204861	3.43374	0.000595322	0.0256088
ENSMUSG00000048521.9	12.0002	-3.49317	1.04175	-3.35316	0.000798932	0.0327179
ENSMUSG00000049124.5	348.659	-0.610355	0.178091	-3.42721	0.000609825	0.0260141
ENSMUSG00000049511.6	11.7643	3.4357	1.03153	3.3307	0.00086629	0.0347807
ENSMUSG00000049539.4	35.2317	-2.31608	0.51958	-4.4576	8.28815e-06	0.000707118
ENSMUSG00000049775.17	1240.82	0.622712	0.116389	5.35027	8.78254e-08	1.30292e-05
ENSMUSG00000049881.15	134.367	-0.814069	0.254823	-3.19465	0.0014	0.0485451
ENSMUSG00000050335.18	5029.01	0.693979	0.0959603	7.23194	4.76148e-13	1.87492e-10
ENSMUSG00000051483.10	27.9692	-5.78307	1.12566	-5.13752	2.78393e-07	3.47584e-05
ENSMUSG00000051627.4	194.608	-1.36556	0.261594	-5.22014	1.78792e-07	2.37724e-05
ENSMUSG00000052889.12	10.7969	6.88106	1.63694	4.2036	2.62699e-05	0.00196315
ENSMUSG00000053062.17	179.553	2.84826	0.271759	10.4808	1.05823e-25	9.02844e-23
ENSMUSG00000053477.19	172.288	-1.35849	0.232461	-5.84396	5.09746e-09	1.12504e-06
ENSMUSG00000054091.10	251.881	-0.748331	0.201373	-3.71615	0.000202283	0.0110158
ENSMUSG00000054263.13	55.8716	1.52175	0.394485	3.85755	0.000114531	0.00681724
ENSMUSG00000054364.6	167.354	0.900479	0.244895	3.67701	0.000235988	0.0124538
ENSMUSG00000054408.10	146.147	-1.20337	0.279861	-4.29987	1.70896e-05	0.0013356
ENSMUSG00000054717.8	762.986	-0.831643	0.131756	-6.31199	2.75463e-10	8.54604e-08
ENSMUSG00000054863.10	97.3006	0.955567	0.296653	3.22116	0.00127674	0.0454078
ENSMUSG00000056201.9	3091.9	0.368615	0.103481	3.56217	0.000367807	0.0178701
ENSMUSG00000056457.7	301.386	4.33576	0.254587	17.0306	4.87266e-65	1.66288e-61
ENSMUSG00000056737.15	782.748	0.650928	0.129687	5.01921	5.18852e-07	6.24942e-05
ENSMUSG00000056758.15	399.462	0.928814	0.16076	5.77765	7.57532e-09	1.61575e-06
ENSMUSG00000057469.9	59.2318	1.20151	0.374565	3.20774	0.0013378	0.0467454
ENSMUSG00000057933.11	26.9713	3.00542	0.636441	4.72223	2.33272e-06	0.000231868
ENSMUSG00000058173.13	12.9088	-3.28379	0.990274	-3.31604	0.000913012	0.0360904
ENSMUSG00000058773.3	153.514	-0.992605	0.255211	-3.88935	0.000100515	0.00608917
ENSMUSG00000059336.15	13.8987	5.77597	1.58583	3.64224	0.000270279	0.0138356
ENSMUSG00000059751.8	2366.11	-0.416199	0.109858	-3.7885	0.000151557	0.00862023
ENSMUSG00000060147.16	130.693	0.824139	0.258733	3.18529	0.0014461	0.0495156
ENSMUSG00000060703.13	21.8534	6.43775	1.53411	4.19641	2.7118e-05	0.00201184
ENSMUSG00000060802.9	1209.83	0.526136	0.116221	4.52703	5.98171e-06	0.000532528
ENSMUSG00000061132.14	117.833	1.24871	0.272519	4.58209	4.60362e-06	0.000428472
ENSMUSG00000061232.17	54.0639	-2.06984	0.410472	-5.04257	4.59311e-07	5.59813e-05
ENSMUSG00000061353.12	131.797	-1.90866	0.268809	-7.10044	1.2436e-12	4.71555e-10
ENSMUSG00000062908.13	173.867	-1.11955	0.234602	-4.77211	1.82307e-06	0.000194423
ENSMUSG00000063838.7	15.8851	2.8117	0.837733	3.35632	0.00078986	0.0324763
ENSMUSG00000064345.1	2171.77	0.463026	0.124352	3.72351	0.000196472	0.0107566
ENSMUSG00000064351.1	2197.95	-1.42487	0.399999	-3.56218	0.000367788	0.0178701
ENSMUSG00000064363.1	3767.19	0.390978	0.103004	3.79576	0.000147195	0.00855656
ENSMUSG00000064370.1	9540.95	0.412218	0.0988597	4.16973	3.04958e-05	0.00219871
ENSMUSG00000067818.7	164.937	5.24461	0.409456	12.8087	1.46552e-37	2.14343e-34
ENSMUSG00000068196.6	137.932	-1.07677	0.253565	-4.24654	2.171e-05	0.00163432
ENSMUSG00000070436.13	884.206	-0.645016	0.123893	-5.20623	1.92711e-07	2.52079e-05
ENSMUSG00000071317.5	181.721	0.903717	0.220309	4.10204	4.09529e-05	0.00279517
ENSMUSG00000074280.7	277.504	-1.04891	0.188212	-5.57305	2.50323e-08	4.34373e-06
ENSMUSG00000074743.5	30.2865	2.09849	0.543936	3.85798	0.000114326	0.00681724
ENSMUSG00000074934.4	820.356	1.52708	0.132818	11.4976	1.3568e-30	1.54344e-27
ENSMUSG00000075602.11	59.827	2.5031	0.411275	6.08619	1.15631e-09	3.11535e-07
ENSMUSG00000076431.5	205.534	0.801937	0.21683	3.69847	0.000216906	0.0116266
ENSMUSG00000076441.10	98.1939	1.2094	0.293773	4.11678	3.84199e-05	0.00263988
ENSMUSG00000078249.6	1316.25	0.527359	0.116468	4.52794	5.95628e-06	0.000532528
ENSMUSG00000078578.10	444.284	-0.531237	0.154426	-3.44008	0.000581535	0.0252921
ENSMUSG00000078915.3	35.2186	1.66271	0.493768	3.36739	0.000758835	0.0313264
ENSMUSG00000079018.11	28.8657	2.53693	0.58523	4.33493	1.45804e-05	0.00118472
ENSMUSG00000079092.5	1649.24	3.6543	0.134793	27.1104	7.42853e-162	7.60533e-158
ENSMUSG00000080242.6	608.791	0.534546	0.146704	3.64371	0.000268741	0.013826
ENSMUSG00000081051.5	3145.93	-0.543412	0.10267	-5.29279	1.20466e-07	1.68949e-05
ENSMUSG00000081534.4	268.807	0.991134	0.191444	5.17716	2.25293e-07	2.88319e-05
ENSMUSG00000084762.3	13.8188	-5.78423	1.59456	-3.62747	0.000286216	0.0144586
ENSMUSG00000090136.5	221.047	-0.799093	0.224495	-3.55952	0.000371536	0.0179424
ENSMUSG00000090841.3	1736.23	-0.404427	0.113019	-3.57841	0.00034569	0.0170975
ENSMUSG00000092035.9	239.031	-5.80368	0.404696	-14.3408	1.21607e-46	3.11252e-43
ENSMUSG00000094392.2	529.957	0.589935	0.161107	3.66177	0.000250482	0.0131509
ENSMUSG00000096210.3	243.132	-0.799612	0.196973	-4.0595	4.91781e-05	0.00329075
ENSMUSG00000096768.9	213.484	1.06141	0.212141	5.00332	5.63516e-07	6.70846e-05
ENSMUSG00000097415.4	87.2741	-1.23873	0.310011	-3.99576	6.44859e-05	0.00423209
ENSMUSG00000097651.4	11.9834	3.10709	0.965224	3.21904	0.00128621	0.0454078
ENSMUSG00000102418.2	35.3173	-2.10357	0.504322	-4.17109	3.03148e-05	0.00219871
ENSMUSG00000103653.2	240.397	0.725413	0.219969	3.2978	0.000974468	0.0380786
ENSMUSG00000115326.2	52.3806	1.92103	0.418186	4.59371	4.35434e-06	0.000408988
ENSMUSG00000118032.2	35.3947	-1.85594	0.500085	-3.71126	0.000206232	0.0111715
ENSMUSG00000120012.1	66.1406	-1.70852	0.376888	-4.53323	5.80881e-06	0.000526288

### Sheet: Supplemental table
Gene name	P -value (adj.)	Fold Change
Plac8	0.0220314	0.0132165
Pcdh7	0.024477	0.0146251
Gldn	0.0343589	0.0159196
Gtpbp10	0.0346895	0.0159434
Myo1b	0.0401796	0.0166309
Peg10	3.11252e-43	0.0179027
Platr3	0.0144586	0.0181457
Cbr1	3.47584e-05	0.0181603
Etl4	0.0185713	0.0201886
Penk	0.0216971	0.0210445
Ctsh	0.00513756	0.0360265
Itgbl1	0.00482992	0.0537382
Cnn1	0.0346895	0.071223
Crabp2	1.18196e-24	0.0810951
Cxcr6	0.0327179	0.0888079
Col6a2	0.000217649	0.0910819
Emilin1	0.00145304	0.0976229
Nxt2	0.00873166	0.0997568
Smco4	0.0360904	0.102679
Igf2r	0.0216241	0.127651
H1f1	0.000707118	0.200812
Nfix	2.9549e-12	0.224048
G0s2	0.00024272	0.232596
Sh2d1b1	0.00219871	0.232682
H2-K1	5.59813e-05	0.238186
Apln	0.000121286	0.238459
Cxcl12	4.71555e-10	0.26634
Gm50147	0.0111715	0.276252
Col6a1	0.00109122	0.287232
Gm36220	0.000526288	0.305973
Inhba	5.19044e-09	0.311663
3830403N18Rik	1.97085e-05	0.323482
Gpt2	0.0454078	0.332607
Zfhx4	0.00220484	0.340426
Cp	0.00582807	0.36663
Cenpv	0.0354372	0.370729
mt-Co1	0.0178701	0.372453
Dqx1	2.46368e-06	0.384081
H1f4	2.37724e-05	0.388085
Tcf4	1.12504e-06	0.38999
Cst6	8.71975e-06	0.39855
AU020206	0.00423209	0.423745
Spcs3	0.0013356	0.434261
Acadm	0.000194423	0.460238
Col5a2	6.71716e-07	0.465556
Ccn1	5.99095e-07	0.47161
Col8a1	0.00163432	0.474088
Gm6166	4.34373e-06	0.483332
Ptgfrn	0.0249811	0.486372
Wwc2	0.023959	0.487677
Prkd3	0.0446452	0.489751
H1f5	0.00608917	0.50257
2310022B05Rik	0.0104364	0.505528
Rpl9	0.0397516	0.51716
Frrs1	0.0402011	0.526485
Saraf	0.0404932	0.53199
Nrp2	0.00289337	0.53213
Kirrel	0.0400906	0.533263
Babam1	0.0467454	0.534594
Csf1	1.01153e-05	0.545055
Csrp2	0.00450968	0.551946
S100a6	1.77669e-10	0.557867
Arl2bp	0.0285397	0.559434
Hmgb2	8.54604e-08	0.561889
Cadm1	0.00815185	0.563369
Ostc	0.000526288	0.563394
2810025M15Rik	0.0485451	0.568775
H1f0	0.00329075	0.574504
Gm10177	0.0179424	0.57471
Psph	0.0401796	0.577823
Bgn	1.90992e-08	0.582689
Gtf2a2	0.0449099	0.582724
Ssr2	0.000480643	0.586509
1810037I17Rik	0.0110158	0.595292
Larp7	0.0412469	0.60161
Trir	0.0354063	0.613608
Prrc2a	0.00104033	0.616632
Gar1	0.00855656	0.616844
Mki67	0.00913935	0.619096
Serp1	0.0144586	0.620556
Mbnl1	0.00024719	0.623675
Ppid	0.0263846	0.628113
Mcm5	0.0202668	0.629591
Serpinh1	2.52079e-05	0.639486
Mgp	0.00247409	0.646835
Hcfc1r1	0.0221442	0.648221
Msmo1	0.025351	0.652572
Mrpl17	0.0234728	0.653339
Gm8186	0.0260141	0.655036
Lsm4	0.0392148	0.659973
Slc25a4	7.15655e-07	0.66351
Tecr	0.0490773	0.668643
Sparc	2.3809e-06	0.671496
H2az1	0.00370686	0.674104
Hnrnpl	0.0194783	0.674649
Smc4	0.0136892	0.676746
Eef1a1	0.0164273	0.679525
Fn1	0.00859027	0.682983
Eif4ebp1	0.00226722	0.685115
Gm15427	1.68949e-05	0.686146
Ube2d3	0.0252921	0.691961
Hnrnph1	0.047584	0.69866
Hdgf	0.005977	0.699611
D8Ertd738e	0.0404932	0.701447
Rps3a3	0.00862023	0.749396
Hint1	0.019374	0.752735
Myl6	0.0170975	0.755536
Psat1	0.0412469	0.755697
S100a10	0.012247	0.762944
Pkm	0.0454078	1.2736
Cfl1	0.0178701	1.29111
Atp5c1	0.0454078	1.30986
mt-Nd4	0.00855656	1.31128
Ankrd1	0.0249549	1.32957
mt-Cytb	0.00219871	1.33073
Cox6b1	0.0438081	1.33287
Anxa1	0.00111578	1.34139
Atp5j (Atp5pf)	0.0432662	1.3598
mt-Nd2	0.0107566	1.37843
Ptms	0.019722	1.37954
Tpi1	0.00846099	1.38057
Esd	0.00129686	1.3848
Cald1	0.00641963	1.38539
Ccng1	0.0454078	1.38822
Vat1	0.0454078	1.39769
Atp5g1	0.0216241	1.41255
Ube2c	0.0155132	1.41402
Fkbp1a	0.000603413	1.42262
Prdx5	0.0216661	1.42352
B2m	0.000532528	1.44007
Hmga1b	0.000532528	1.44129
Sdc4	0.0401796	1.44402
Atp6v0c-ps2	0.013826	1.44849
Emp1	0.000208812	1.45711
Fth1	3.17578e-06	1.47247
Tsc22d1	0.00209786	1.48042
Vdac2	0.00133354	1.48617
Dstn	0.00859027	1.48685
Atp5g3	2.3809e-06	1.48918
Gm3788	0.0131509	1.50518
Npc2	0.00129755	1.51081
Calm1	1.40564e-05	1.52634
Spp1	2.09106e-05	1.53744
Capza2	0.011896	1.53896
Tmsb4x	1.30292e-05	1.53977
Akt1	0.0251729	1.54176
Nadk	0.0373888	1.55085
Anxa6	0.00579024	1.55277
Cryab	0.0015022	1.55345
Glud1	0.0371428	1.55816
Dynll2	0.0302986	1.56276
Capg	6.24942e-05	1.57018
Rcn1	0.032753	1.58844
Crip2	1.12504e-06	1.59435
Grina	0.0432662	1.61508
Pdlim2	0.0114732	1.61624
Lgals3	1.87492e-10	1.61774
Itm2b	0.000178028	1.62274
Ccl2	0.000292831	1.62658
Ppp1r2	0.0256088	1.62838
Vim	9.54593e-12	1.64949
Cdkn1a	0.0136892	1.65246
Gstp-ps	0.0380786	1.65337
Eps8	0.000124954	1.67467
Ak1	0.0302176	1.67822
Gsn	2.52079e-05	1.68356
Anxa7	0.0354423	1.68685
Poldip2	0.0224407	1.68702
Capn2	0.0106925	1.70358
Rab34	0.0051138	1.70534
Ghitm	0.000218971	1.72062
Sox4	0.0116266	1.74344
Tpp1	0.0249811	1.75318
Zyx	1.30292e-05	1.75765
Cd44	0.00457889	1.75843
Acta2	1.04976e-12	1.75995
Serpinb6a	0.0495156	1.77048
Sgk1	3.75748e-05	1.8031
Ctnna1	2.3809e-06	1.80375
Flnb	0.000157334	1.81568
Cav1	2.61098e-07	1.84143
Ctsd	0.0260141	1.84401
Mfap3l	0.0016064	1.86531
Rhob	0.0124538	1.86669
Bves	0.00279517	1.87088
Dnajc5	0.0401796	1.88171
Syt13	0.000116959	1.89001
Hmga2	1.61575e-06	1.90371
Ktn1	0.000922099	1.91734
Des	8.85368e-08	1.92827
Tafa5	0.0454078	1.93934
Slc48a1	2.88319e-05	1.98775
B4galt5	0.00315761	2.01344
Pmm1	0.00514582	2.06345
Gchfr	0.000603413	2.07142
Tspo	4.13556e-06	2.07694
Gm47283	6.70846e-05	2.08697
Popdc3	0.00224098	2.09232
H13	1.93906e-05	2.11312
1700012B09Rik	0.00762579	2.11659
Prr13	4.53429e-06	2.12487
Mmd	0.00144766	2.12883
Psmf1	0.0313264	2.14787
Ccnd2	9.90716e-07	2.15797
Gprc5a	0.0178701	2.18681
Slc20a1	0.0485451	2.20722
Anxa8	0.000210537	2.22542
Nmt2	8.28109e-06	2.2492
Ctsl	3.29534e-21	2.27382
Ndrg1	0.0454078	2.27606
E2f6	0.0467454	2.2998
Ass1	0.00263988	2.31241
Myf5	7.17389e-05	2.31865
Blnk	0.000428472	2.37628
Ctsb	6.48132e-28	2.39371
Tnfaip2	3.17742e-06	2.42014
Krt13	0.0461081	2.47706
Gpr137b	0.00113328	2.56869
Pdlim4	0.000196651	2.68461
Ncdn	0.000178028	2.71602
Nefm	1.81718e-11	2.723
Thbs2	9.81412e-06	2.72481
Mustn1	2.45859e-06	2.73415
Itgb7	8.73351e-06	2.74217
Plpp3	9.81412e-06	2.83229
Srxn1	1.39096e-10	2.83278
Lifr	0.00681724	2.87138
Grem1	1.54344e-27	2.88203
Spry2	0.0183088	3.13319
Angpt1	0.0454078	3.13938
Adgre5	0.000349575	3.14041
Ptgs1	4.48411e-07	3.14075
Hsp25-ps1	0.0313264	3.1661
Nmnat2	0.0252921	3.23105
Aldh3a1	9.02844e-23	3.29103
Nid1	1.25053e-13	3.29613
Tppp3	0.00457889	3.3286
H2bc4	2.02062e-06	3.3396
Nqo1	3.47083e-16	3.38857
Rgs19	0.000198603	3.3969
Gsdmd	0.000700283	3.70737
Gm35019	0.000408988	3.78692
Aif1l	0.00247409	3.87248
Rnf128	8.93709e-07	3.87342
Rtn2	0.0142489	4.03852
Cdh15	1.30292e-05	4.11732
Thbd	0.00681724	4.28262
Tcp11l1	0.0302986	4.44786
Plau	1.30292e-05	4.46391
Sqor	0.0285971	4.67811
Notch3	0.0107242	4.76824
Col18a1	1.53073e-18	4.82265
Chrna1	1.04976e-12	5.30558
Ly6a	3.11535e-07	5.66901
Ly6c1	0.00118472	5.80355
Depdc7	0.00027457	6.18058
Pacrg	0.00247409	6.21162
Sorcs2	8.47984e-05	6.3884
Cacng1	3.60456e-16	6.70318
Cdc42ep5	0.0324763	7.02113
Jam2	9.02844e-23	7.20132
Olfm1	1.44844e-10	7.20357
Npnt	6.10735e-10	7.22046
Serpinb9b	1.06434e-07	7.77087
Gsta2	0.000231868	8.03011
Nptx1	5.14999e-10	8.26423
4930461G14Rik	0.0454078	8.61644
Krt14	7.95432e-06	8.70293
Cd53	0.0196914	8.78851
Slc39a11	0.0136656	9.06343
Htr1b	0.0347807	10.8206
Prl2c2	7.60533e-158	12.5908
Scn5a	2.62146e-06	13.4883
Igsf11	3.11002e-07	15.3397
Gmpr	0.00914148	16.7361
As3mt	8.18238e-05	17.5805
Prl2c3	1.66288e-61	20.1926
Il33	1.19568e-67	29.9156
Nefl	2.41538e-41	31.4141
Igfbp5	6.84885e-07	32.8099
Myl9	2.14343e-34	37.9126
Podxl	0.000564936	39.1417
Prrg4	0.0178701	51.3872
Slc14a1	0.0138356	54.7948
Sema3c	0.0490773	56.3902
Aim2	0.0404932	60.5751
Islr	0.0404932	62.6857
Ptgis	1.82183e-08	62.9533
Ogdhl	0.0221442	72.0785
Hhipl1	0.0155557	76.4952
Cd302	0.00201184	86.6873
Cgnl1	0.00491643	97.8355
Stmn2	1.32689e-34	99.516
Aldh1a3	0.00447562	99.7276
Ckb	0.0036773	104.163
Fuca2	0.00205813	116.305
Prkcb	0.00196315	117.871
Ildr2	0.00131702	126.813
Tpsab1	3.0868e-05	247.633
